# Morphodynamic domains enable integration of live morphometrics and spatial transcriptomics

**DOI:** 10.64898/2026.08.13.744578

**Authors:** Adrien Leroy, Eric van Leen, Maria Balakireva, Lale Alpar, Fabian Gärtner, Isabelle Gaugué, Stéphane Pelletier, Rémi Pigache, Mehdi Ech-Chouini, Julien Delpierre, Stéphane Rigaud, Floris Bosveld, Lorette Noiret, Yohanns Bellaïche

**Affiliations:** Institut Curie, PSL Research University, CNRS UMR3215, INSERM U934, F-75248 Paris Cedex 05, France; Sorbonne Université, CNRS UMR3215, INSERM U934, F-75005, France

## Abstract

Tissue development emerges from the coordinated behaviors of thousands of cells, orchestrated by gene regulatory networks. Recent methodological advances now enable high-resolution live imaging of cell- and tissue-scale dynamics and the construction of spatially resolved gene expression atlases. However, quantitatively linking these modalities remains a central challenge, limiting our ability to understand how gene regulatory networks drive cell- and tissue-scale behaviors. Here, using the *Drosophila* thorax epithelium as a model system, we introduce an analytical and computational framework based on tissue morphodynamic domains: regions defined by coherent cell and tissue dynamics extracted from live imaging morphometrics. Integrating morphodynamic domains with spatial transcriptomics enables the inference of gene regulatory networks associated with distinct spatial cell- and tissue-level behaviors. Statistical cross-scale analyses further allow the interrogation and validation of gene function, confirming or revealing regulators of specific morphogenetic dynamics. In particular, our framework uncovers a role for the Toll-like receptor Tollo in modulating tissue flow, contraction, and apoptosis. Together, our work establishes a framework that integrates spatial transcriptomics with quantitative, multiscale live morphometrics, providing a generalizable strategy to probe and understand developmental processes.
