## Supplementary material for "Morphodynamic domains enable integration of live morphometrics and spatial transcriptomics": Sup Table 2

### Sheet: smiFISH probes
Probe name	Secondary probe sequence
FLAP-X	Cy3-CACTGAGTCCAGCTCGAAACTTAGGAGG-Cy3
Gene name	Primary probe sequence		Gene name	Primary probe sequence		Gene name	Primary probe sequence		Gene name	Primary probe sequence
slow_P01	GCACTTCAGCAGCAGGTTCAGCATACCCTCCTAAGTTTCGAGCTGGACTCAGTG		hbs_P01	GCTCATATTAAAGTATGATCCATCTGCTGGCCTCCTAAGTTTCGAGCTGGACTCAGTG		slit_P01	CTGGCATTGGAATTCGGCACACAGCGACCTCCTAAGTTTCGAGCTGGACTCAGTG		Pdm3_P01	CTATACCATTCCCTTGGACATCATGCGCCTCCTAAGTTTCGAGCTGGACTCAGTG
slow_P02	TGTAGAGATTCGTCTGCAGTCGACTGACATCCTCCTAAGTTTCGAGCTGGACTCAGTG		hbs_P02	TGATGGTATGTACAGTCCGTTGGAGATCAGCCCTCCTAAGTTTCGAGCTGGACTCAGTG		slit_P02	CGACCAGCTTATGATTGATCCACACCTCCTCCTAAGTTTCGAGCTGGACTCAGTG		Pdm3_P02	AGAACCAGATCCGGATCACTTCCCGCCCTCCTAAGTTTCGAGCTGGACTCAGTG
slow_P03	GCTGATCCGACTGGAGAACGAATCCCTCCTCCTAAGTTTCGAGCTGGACTCAGTG		hbs_P03	TCGGCGGATACGCCGTCGACTGGATAACCTCCTAAGTTTCGAGCTGGACTCAGTG		slit_P03	TTCATGCAGCCCTTAAAGCTGGTAAGGTTGCCTCCTAAGTTTCGAGCTGGACTCAGTG		Pdm3_P03	CTCGAACCTGCAAATGGCACTCTGGCCCTCCTAAGTTTCGAGCTGGACTCAGTG
slow_P04	ACTCGTCCACATCCTGCTCGCAGAAACCTCCTAAGTTTCGAGCTGGACTCAGTG		hbs_P04	TCAACTTGATATCGGGCATGAATTTACTGCCCCTCCTAAGTTTCGAGCTGGACTCAGTG		slit_P04	CTTGATGGCCAGAAGCTCCACGGCATCCTCCTAAGTTTCGAGCTGGACTCAGTG		Pdm3_P04	GTTCATTCGGTGAATCCATGAGCAGGTCATCCTCCTAAGTTTCGAGCTGGACTCAGTG
slow_P05	TCCTGTGAAACCAGTTGGACAGCTGCAGCCTCCTAAGTTTCGAGCTGGACTCAGTG		hbs_P05	CTGTTTGAGCCGCAGACGGAAATATGTCTGCCTCCTAAGTTTCGAGCTGGACTCAGTG		slit_P05	TACTTTCCATCGGCCACCATCTCAAAGCCTCCTAAGTTTCGAGCTGGACTCAGTG		Pdm3_P05	ATGGACCCGGACCAGGTGAATCATCCCCTCCTAAGTTTCGAGCTGGACTCAGTG
slow_P06	GCTAGGAGCCGTACAATTGCCACCGTCCTCCTAAGTTTCGAGCTGGACTCAGTG		hbs_P06	TCCTCTTTGGTTGTCCACAATGCAGGTAAAGCCTCCTAAGTTTCGAGCTGGACTCAGTG		slit_P06	GTACATCGTGGACACAGGGTGATTACCCACCTCCTAAGTTTCGAGCTGGACTCAGTG		Pdm3_P06	CCGTAGGAGCTCCCAGGGACTTCGTAACCTCCTAAGTTTCGAGCTGGACTCAGTG
slow_P07	TGGCAGCGCGCGGAGCAAATAGGTTTCCCTCCTAAGTTTCGAGCTGGACTCAGTG		hbs_P07	AAACTCGATATGGTGCGCGTGGCCAGACCTCCTAAGTTTCGAGCTGGACTCAGTG		slit_P07	TTCCACTGCAAGATGAGCATCCTGGCCCTCCTAAGTTTCGAGCTGGACTCAGTG		Pdm3_P07	GGCAGGTGACCAATTCCCAAGTGCTGCCTCCTAAGTTTCGAGCTGGACTCAGTG
slow_P08	CGGAACCAGTGGTGGAATAGTGCCGATGCCCTCCTAAGTTTCGAGCTGGACTCAGTG		hbs_P08	ATTCCACGGCCACTTGAATCTCCAGCCCTCCTAAGTTTCGAGCTGGACTCAGTG		slit_P08	AACGAGTTGTTGTGGACAAAGCTTATGCTGGTCCTCCTAAGTTTCGAGCTGGACTCAGTG		Pdm3_P08	AGCTGCCGCAGCAAACAGTTCCGGATCCTCCTAAGTTTCGAGCTGGACTCAGTG
slow_P09	AGGGATTATGTGGCTGAACCCGTCGTAATCCCTCCTAAGTTTCGAGCTGGACTCAGTG		hbs_P09	GGCGTCTCGAATTTGGGGGGATAAAGTATATCCCTCCTAAGTTTCGAGCTGGACTCAGTG		slit_P09	GATGACACCTGCATAGGTAGTCGCTGCCCTCCTAAGTTTCGAGCTGGACTCAGTG		Pdm3_P09	GCCATCGCAGAACTCTCGCTTCACAACCTCCTAAGTTTCGAGCTGGACTCAGTG
slow_P10	TTAGGGGCAATTGGCATTGGGGCCATTCCCTCCTAAGTTTCGAGCTGGACTCAGTG		hbs_P10	AGACCTTCGACGGGAATGCCATCTTTCCCTCCTAAGTTTCGAGCTGGACTCAGTG		slit_P10	TGGATACATCATCGAGATCATGTTGTGGCCCCTCCTAAGTTTCGAGCTGGACTCAGTG		Pdm3_P10	CGGTGTTCTTGAGGGCCTGCCGTTTGTTCCTCCTAAGTTTCGAGCTGGACTCAGTG
slow_P11	TCCAGCTTGTTCGTCCGGGACTCTGTCCTCCTAAGTTTCGAGCTGGACTCAGTG		hbs_P11	ATGCCAGGCACTAGATTCTTGGGCACCCTCCTAAGTTTCGAGCTGGACTCAGTG		slit_P11	TTGGTGCCATGGAAACCTGCCTGACAACCTCCTAAGTTTCGAGCTGGACTCAGTG		Pdm3_P11	CTTCTTCGACGGCTCCACGCCGATATCCTCCTAAGTTTCGAGCTGGACTCAGTG
slow_P12	TGAGCCTGCTTTTCCAGCGTGCTTAGCCTCCTAAGTTTCGAGCTGGACTCAGTG		hbs_P12	TTGGTGGCAAATAGTGGTATGTCAATAGCTGCCCTCCTAAGTTTCGAGCTGGACTCAGTG		slit_P12	CGGCACGGATTTCCGTAGCAAGCATCGACCTCCTAAGTTTCGAGCTGGACTCAGTG		Pdm3_P12	TCGGTTAGGTGGTTCTGACCCGATTTATAGCCCTCCTAAGTTTCGAGCTGGACTCAGTG
slow_P13	GACTCTTGAGTGTGTCCACCACACTGTACCTCCTAAGTTTCGAGCTGGACTCAGTG		hbs_P13	GTGGAGGATTTCCGCCAGCAGAACTGCCCTCCTAAGTTTCGAGCTGGACTCAGTG		slit_P13	CAGGCGTTGCACTTGGCCAGAATATCATCCTCCTAAGTTTCGAGCTGGACTCAGTG		Pdm3_P13	GTGCGCTCTTTGGTGTGATGTCCAGCCCTCCTAAGTTTCGAGCTGGACTCAGTG
slow_P14	CCTGCAGCGACTTTTGCAGCTCGTTCCCTCCTAAGTTTCGAGCTGGACTCAGTG		hbs_P14	GGATAAAGCACATTCACGGTGTGTGATCCCCCTCCTAAGTTTCGAGCTGGACTCAGTG		slit_P14	AACGACTTGAGGTCCTCGAAGGAGCCTTCCTCCTAAGTTTCGAGCTGGACTCAGTG		Pdm3_P14	CTTTGATCTCGTCCAGATCAATGCCGTCCCTCCTAAGTTTCGAGCTGGACTCAGTG
slow_P15	TGCACTCGCTCATTGGCCAAGGACTTCCTCCTAAGTTTCGAGCTGGACTCAGTG		hbs_P15	GGCAAACGGCGATGAAAGTCCTGCTCTCCTCCTAAGTTTCGAGCTGGACTCAGTG		slit_P15	GCGAAAGCACGCGCAGGTTATTCAGGCCCTCCTAAGTTTCGAGCTGGACTCAGTG		Pdm3_P15	CCACGTTGGTAGTGGCCTGGTTGATGGTCCTCCTAAGTTTCGAGCTGGACTCAGTG
slow_P16	GCATTCGTGGACACCTTCTTGCAGCTCCTCCTAAGTTTCGAGCTGGACTCAGTG		hbs_P16	ACAGGACAGTCAAATTGAGTTCGGCGCGCCCTCCTAAGTTTCGAGCTGGACTCAGTG		slit_P16	GAGATGATGAGCGTGGACAGCTTGGTCAGACCTCCTAAGTTTCGAGCTGGACTCAGTG		Pdm3_P16	TCATTGTCGTTTCCATTGGGCGATAGGTGTGCCTCCTAAGTTTCGAGCTGGACTCAGTG
slow_P17	ATTGATGCACTGTTGATCGCATGGCTTCCCTCCTAAGTTTCGAGCTGGACTCAGTG		hbs_P17	AACTGATGGCCACGCCATTTCGGTACCCTCCTAAGTTTCGAGCTGGACTCAGTG		slit_P17	ATCGAGTCGGGTAAGGGAGCGCAAATGGCCCTCCTAAGTTTCGAGCTGGACTCAGTG		Pdm3_P17	GGTTCGCTTCTGGACGATGGACTCAGTTTCCTCCTAAGTTTCGAGCTGGACTCAGTG
slow_P18	GCACGAATCCGACCTTGGGTTTTCCCGCCTCCTAAGTTTCGAGCTGGACTCAGTG		hbs_P18	GGCATTCCGGGCATAGCCCTCGATAACCTCCTAAGTTTCGAGCTGGACTCAGTG		slit_P18	TGGACTCCAGATACAGCTCCGATGTCTCCTCCTAAGTTTCGAGCTGGACTCAGTG		Pdm3_P18	GTGGCTGCATGTGGGAAACACTCGATGTCCTCCTAAGTTTCGAGCTGGACTCAGTG
slow_P19	TGCTGGGCGGTCTTGTGATCGATGACGCCTCCTAAGTTTCGAGCTGGACTCAGTG		hbs_P19	CTACTCGGAGCAGCCACTATGCTCAACCTCCTAAGTTTCGAGCTGGACTCAGTG		slit_P19	CGCCGGACAGCTTCATCCGCAATTCACCTCCTAAGTTTCGAGCTGGACTCAGTG		Pdm3_P19	GTCAGTTCGCCATTGGAGGCATTCAGCCCTCCTAAGTTTCGAGCTGGACTCAGTG
slow_P20	CCCTGGTGCACTTCTGGCCACTAAAGCCTCCTAAGTTTCGAGCTGGACTCAGTG		hbs_P20	CAGCAGGACCCACCTGGCATTGGTATCCTCCTAAGTTTCGAGCTGGACTCAGTG		slit_P20	GATTCAATCCGACGACGATGCATCCGCCCTCCTAAGTTTCGAGCTGGACTCAGTG		Pdm3_P20	GTTTATACTGCTAAGTACGTTGGCCGTGGCCCTCCTAAGTTTCGAGCTGGACTCAGTG
slow_P21	CTCCGTTCGCTTCACGGGCATCGTAACCCTCCTAAGTTTCGAGCTGGACTCAGTG		hbs_P21	GATCCACACCCGTATCACTCACATTGCCTCCTAAGTTTCGAGCTGGACTCAGTG		slit_P21	GCAGTCGCAGATGAAAGGATTCTTGGCCACCTCCTAAGTTTCGAGCTGGACTCAGTG		Pdm3_P21	CGCTGTTGGTGCTCCACAACTGCTAGCCTCCTAAGTTTCGAGCTGGACTCAGTG
slow_P22	TTCGCTGTTGCATGCAAATGTGCCGCCCTCCTAAGTTTCGAGCTGGACTCAGTG		hbs_P22	CACCCGCATCATTGCGACTCAGACGACCTCCTAAGTTTCGAGCTGGACTCAGTG		slit_P22	ATGTGCCATTAGCCAGCGACTGGATGTCCTCCTAAGTTTCGAGCTGGACTCAGTG		Pdm3_P22	GAAGTGTAGCCTCTGTCGCTGATGCTATCCTCCTAAGTTTCGAGCTGGACTCAGTG
slow_P23	TTCCATTTCCTTGGGATCTGTGGGATAGCCCTCCTAAGTTTCGAGCTGGACTCAGTG		hbs_P23	GCCGCTCAGATAAACATCCTTGGGAGCCCTCCTAAGTTTCGAGCTGGACTCAGTG		slit_P23	TTGTCGTACAGGGAGAGCAGGCTCAAACTCCTCCTAAGTTTCGAGCTGGACTCAGTG		Pdm3_P23	CGCTCGTGGTGCTGGCTGAGATTCATTCCTCCTAAGTTTCGAGCTGGACTCAGTG
slow_P24	CGACCAATGGTGTTCGTCTCGAAGGGATTGTCCTCCTAAGTTTCGAGCTGGACTCAGTG		hbs_P24	TCACCCTGGCTGTAGCCCTCAAAGAACCTCCTAAGTTTCGAGCTGGACTCAGTG		slit_P24	TACAGCACGAGAGTGGTTAACTGCTTTAGGCCCTCCTAAGTTTCGAGCTGGACTCAGTG		Pdm3_P24	TTCAGGTCCATTTGCGGAGCGGTTAGCTCCTCCTAAGTTTCGAGCTGGACTCAGTG
slow_P25	GTGGTGATGGTGTTCACTGGAGGAGAACTTGTCCTCCTAAGTTTCGAGCTGGACTCAGTG		hbs_P25	ACTTCGCCCTGGAACCAGACAATCTCCCTCCTAAGTTTCGAGCTGGACTCAGTG		slit_P25	TCGAAAGCTGGAGAACGATTTCGGCGGCACCTCCTAAGTTTCGAGCTGGACTCAGTG		Pdm3_P25	TCCGGATGTCGCAGGCTAATCTGTGGCCTCCTAAGTTTCGAGCTGGACTCAGTG
slow_P26	GATTCAGATTCGGTGGCGGAGCAGTGGTGCCTCCTAAGTTTCGAGCTGGACTCAGTG					slit_P26	TCCGTAATGAAATTCTGCTCGAGGCGGAGCCTCCTAAGTTTCGAGCTGGACTCAGTG		Pdm3_P26	GAGTCTCGGGCTTGATGTGCAGTTGCTCCTCCTAAGTTTCGAGCTGGACTCAGTG
slow_P27	CATCCTGGGTATTATCCTCGCCCTTTCCTCCTAAGTTTCGAGCTGGACTCAGTG					slit_P27	GCGTGAGTATCTCCAGCTCCACCAATCCTCCTAAGTTTCGAGCTGGACTCAGTG		Pdm3_P27	GTTGCTGCTGCTGCTGCTGATGTGTTCCTCCTAAGTTTCGAGCTGGACTCAGTG
slow_P28	AGTATTGTAATCCCATTCGGTGGGGTTTCGCCCTCCTAAGTTTCGAGCTGGACTCAGTG					slit_P28	CTTAAAGGCGTGCTCATCCAGGCAGGTCCTCCTAAGTTTCGAGCTGGACTCAGTG		Pdm3_P28	AGATTGGGCTTGAGTAAATTCGTGGGTGTCTGCCTCCTAAGTTTCGAGCTGGACTCAGTG
slow_P29	TTGGTGTAGGCGTCGTGTCTGCACTTTATTCCTCCTAAGTTTCGAGCTGGACTCAGTG					slit_P29	GTGAGTCCTCGATGCGAGCAATCCACACCTCCTAAGTTTCGAGCTGGACTCAGTG		Pdm3_P29	CTGCTGCTGCTGCTGTTGTTGCTGTTCCTCCTAAGTTTCGAGCTGGACTCAGTG
slow_P30	CAGCAGCTCCACATCCGATTTGGCTTCCTCCTAAGTTTCGAGCTGGACTCAGTG					slit_P30	CGCTGGATACAGCTGAGCTGCCGAATCCTCCTAAGTTTCGAGCTGGACTCAGTG		Pdm3_P30	TGGGCAGAAACTGTTCCGTGGTGGGGATCCTCCTAAGTTTCGAGCTGGACTCAGTG
slow_P31	GCTGCTGCCTTTGATGGGTGGCCAAACCTCCTAAGTTTCGAGCTGGACTCAGTG					slit_P31	TCATGGCGCAGGAGTAGCAGGATGGGTCCTCCTAAGTTTCGAGCTGGACTCAGTG		Pdm3_P31	GTTGCTGCTGCTGTAGCGTGGCCAAACCTCCTAAGTTTCGAGCTGGACTCAGTG
slow_P32	GTTGCCCTGATGACGCGTTCGATGACTCCTCCTAAGTTTCGAGCTGGACTCAGTG								Pdm3_P32	CAGCTCCTTGACGTGATCCTTGCTGTCCTCCTAAGTTTCGAGCTGGACTCAGTG
slow_P33	GACCATGTCCGCGATGAGTTTGATTCTGGCCTCCTAAGTTTCGAGCTGGACTCAGTG								Pdm3_P33	CTCCATTTCATCGTCGTTATTGTTGCTCCCCTCCTAAGTTTCGAGCTGGACTCAGTG
slow_P34	AGGATGAGGGCTGGTGCTATTGGAACCGCCTCCTAAGTTTCGAGCTGGACTCAGTG								Pdm3_P34	TGCTGCTACTGGGCGAATGTATCTTGTGCCTCCTAAGTTTCGAGCTGGACTCAGTG
slow_P35	ATTCTGTACTGTTCCCAGCAGCAGGATTCCTCCTAAGTTTCGAGCTGGACTCAGTG								Pdm3_P35	AGCTGATTTCCTTGTCAAAGTCCGACTCGCCTCCTAAGTTTCGAGCTGGACTCAGTG
slow_P36	CACCTCCGCGTCCGTATCATCGATATCCTCCTAAGTTTCGAGCTGGACTCAGTG								Pdm3_P36	TTTGATGTTGAGCGCCAGGACGTGGGAGGCCTCCTAAGTTTCGAGCTGGACTCAGTG
									Pdm3_P37	GACTTGTTGGCATTCGTGGAGCAGTTGGAGCCTCCTAAGTTTCGAGCTGGACTCAGTG
									Pdm3_P38	CTGCTGTTGTTCGTGCTGCTGCTCTTCCTCCTAAGTTTCGAGCTGGACTCAGTG
									Pdm3_P39	TGCATATCATGGCCTGCATTTTGGTATTGCCTCCTAAGTTTCGAGCTGGACTCAGTG
									Pdm3_P40	GTTATTGTTGTTGTTGGCGGCATTGGCATTGTCCTCCTAAGTTTCGAGCTGGACTCAGTG
Gene name	Primary probe sequence		Gene name	Primary probe sequence		Gene name	Primary probe sequence		Gene name	Primary probe sequence
toe_P01	GAACCATGTCCCAGATTGAGGGGCGTGCCTCCTAAGTTTCGAGCTGGACTCAGTG		Pvr_P01	GTGACATACTGCTGCTTAAGGGCCTGACCTCCTAAGTTTCGAGCTGGACTCAGTG		nw_P01	AGGACACGCATGGCATTGGAGTAGTCCGCCTCCTAAGTTTCGAGCTGGACTCAGTG		dpp_P01	CCGCTTCATGTTGAACAGCGAGAGCAGGCCTCCTAAGTTTCGAGCTGGACTCAGTG
toe_P02	GGAACTGGGATTGGACTGACCGGACTGACCTCCTAAGTTTCGAGCTGGACTCAGTG		Pvr_P02	AGTGGAGCTGCGATGCAGCATAGGTATCCCTCCTAAGTTTCGAGCTGGACTCAGTG		nw_P02	CAAATCCGCTTCCTGATCCTCCACATCCTCCTAAGTTTCGAGCTGGACTCAGTG		dpp_P02	GAACGAGGCGGGCTCGCTGAATGGATTAACCTCCTAAGTTTCGAGCTGGACTCAGTG
toe_P03	AGAGGCGTCCACTTCCGGCACTACTACCTCCTAAGTTTCGAGCTGGACTCAGTG		Pvr_P03	CTGATCTGCCACATCCACAGTTGGCACCTCCTAAGTTTCGAGCTGGACTCAGTG		nw_P03	ACGTCAGTGGAATCCGTATCGGGCAGCCCTCCTAAGTTTCGAGCTGGACTCAGTG		dpp_P03	TGATCCTGATGCTGATGCCAGCGGAACCTCCTAAGTTTCGAGCTGGACTCAGTG
toe_P04	CGATTGATGCTGCTCACCGAAGGAGCACCTCCTAAGTTTCGAGCTGGACTCAGTG		Pvr_P04	CGGTGCAGGCATCGGGATCAGAATCCCCTCCTAAGTTTCGAGCTGGACTCAGTG		nw_P04	GTAGTAGTAGCAGCGGGTCTGCTCACAAACCTCCTAAGTTTCGAGCTGGACTCAGTG		dpp_P04	ATGTGTGTGTGGTTGTGTGTTTGCTAATGGGGCCTCCTAAGTTTCGAGCTGGACTCAGTG
toe_P05	GTCGCTCGCGGATTTCCCATGCAAAGACCTCCTAAGTTTCGAGCTGGACTCAGTG		Pvr_P05	AGGTAATCCGTAGACTGCTTCTTCATGTACCCTCCTAAGTTTCGAGCTGGACTCAGTG		nw_P05	TATTATGATCGACGGGATCGAGCAGACCGGCCTCCTAAGTTTCGAGCTGGACTCAGTG		dpp_P05	AGCATACTCCTCTTTTCCTCCCTTAACCCTCCTAAGTTTCGAGCTGGACTCAGTG
toe_P06	CAACTCCAGTAGTCGATGCTGCGAGGCCCTCCTAAGTTTCGAGCTGGACTCAGTG		Pvr_P06	GATACGGCACCTTGGCCAGCGAGAACCCTCCTAAGTTTCGAGCTGGACTCAGTG		nw_P06	TGGATGGCGTCCGCCGAGTTTTCGAAGAAACCTCCTAAGTTTCGAGCTGGACTCAGTG		dpp_P06	GGCGGCTATATACAGTGGACTCTGCGCCTCCTAAGTTTCGAGCTGGACTCAGTG
toe_P07	TCACTCGGCGTCGTGCTCCACATTGACCTCCTAAGTTTCGAGCTGGACTCAGTG		Pvr_P07	ATCTTTACCACATTGTCCTCGCAGAGGACCTCCTAAGTTTCGAGCTGGACTCAGTG		nw_P07	AGTAGGGATTCATTCGGCTGATGAAGTACTGCCTCCTAAGTTTCGAGCTGGACTCAGTG		dpp_P07	CTCAAATCTGCACTCTGATCTGGGATTTTTCCCTCCTAAGTTTCGAGCTGGACTCAGTG
toe_P08	CATACTCTCGCTCCTCCGACTGATGACCTCCTAAGTTTCGAGCTGGACTCAGTG		Pvr_P08	CTTGCCACTTGGAATGCCCAACTGATCCCTCCTAAGTTTCGAGCTGGACTCAGTG		nw_P08	CTAGTTATTGGCCGCCATTGGCTTGCCCTCCTAAGTTTCGAGCTGGACTCAGTG		dpp_P08	TTGCGTTGTGTTTAAAGCATTGACGGCTTGGACCTCCTAAGTTTCGAGCTGGACTCAGTG
toe_P09	CATGTACTTGGCTATGTACTGGCGGGCCCTCCTAAGTTTCGAGCTGGACTCAGTG		Pvr_P09	CCCAGATGTACCATGATCTTGAGCTCGCCTCCTAAGTTTCGAGCTGGACTCAGTG		nw_P09	TCGATCTGCGGAATGATCTGCTGTTCGTCCTCCTAAGTTTCGAGCTGGACTCAGTG		dpp_P09	CAAACAGCATTTGATGCTCTCTCGCTCGCCTCCTAAGTTTCGAGCTGGACTCAGTG
toe_P10	CTCTTCCATGTGCTGGTTGCTGCTGACCTCCTAAGTTTCGAGCTGGACTCAGTG		Pvr_P10	TCTGGTAGCGCACGGCGAGGAAGACGCCTCCTAAGTTTCGAGCTGGACTCAGTG		nw_P10	CTCCTGGGAGCTGGCCATTTTCTGGACCTCCTAAGTTTCGAGCTGGACTCAGTG		dpp_P10	CCTTCGGCACCTTGCCGGGATTCATACCTCCTAAGTTTCGAGCTGGACTCAGTG
toe_P11	CTGCTGGTTTTGCTGCTCATTTTGCTGCCTCCTAAGTTTCGAGCTGGACTCAGTG		Pvr_P11	CCATGCTAATGCCGGGCAGATCTGATCCTCCTAAGTTTCGAGCTGGACTCAGTG		nw_P11	CGATCTGCTTGATGCGCTCCTCGATGCCTCCTAAGTTTCGAGCTGGACTCAGTG		dpp_P11	ACTTCCCGTGGCAGTAATATGCATCGTAGCCTCCTAAGTTTCGAGCTGGACTCAGTG
toe_P12	GGGATTGATGGTGTTGCACGGTTGACTGTTGCCTCCTAAGTTTCGAGCTGGACTCAGTG		Pvr_P12	ATCGGTTCTCCACCACACACTTGTAGACCCTCCTAAGTTTCGAGCTGGACTCAGTG		nw_P12	GCCAATGGTTCGTTGGCCTTGATAAGATCCCTCCTAAGTTTCGAGCTGGACTCAGTG		dpp_P12	TGTTAAGCCGGACCGTCTTGGTGTCCAACCTCCTAAGTTTCGAGCTGGACTCAGTG
toe_P13	CTGCTGCTGCTGGTGTTGCACATGTTCCTCCTAAGTTTCGAGCTGGACTCAGTG		Pvr_P13	CCGAATCCGACTCCTTCAAATCCTCTCCCTCCTAAGTTTCGAGCTGGACTCAGTG		nw_P13	CCGGCGTCTCATTTTCCAAGTCAGTCTCCCTCCTAAGTTTCGAGCTGGACTCAGTG		dpp_P13	GTGGTGCGGAAATCGATCGTCGATTTTACTATCCTCCTAAGTTTCGAGCTGGACTCAGTG
toe_P14	TGGTGCTGTACGGATATGGCTGCTTCTCCTCCTAAGTTTCGAGCTGGACTCAGTG		Pvr_P14	ATATGGTCATGTTCTCGGAAATGTTGCCCACCTCCTAAGTTTCGAGCTGGACTCAGTG		nw_P14	TCCGCATCGTGTTGCGAGCTCTCGTTCCTCCTAAGTTTCGAGCTGGACTCAGTG		dpp_P14	GATGATCTTGGAGCGGTCGATCTTGGGCCCTCCTAAGTTTCGAGCTGGACTCAGTG
toe_P15	CGCAGGGATAGTGCGACTTGTCGAACTCCCTCCTAAGTTTCGAGCTGGACTCAGTG		Pvr_P15	TCCTTTCCATCAATGATATTTTGGGCAATGCCCTCCTAAGTTTCGAGCTGGACTCAGTG		nw_P15	CTGCAACTGCTGCTGTACCTCTTCGACCTCCTAAGTTTCGAGCTGGACTCAGTG		dpp_P15	CTTCTCGATCTCGACTAGAGTGGAGGGGTCCTCCTAAGTTTCGAGCTGGACTCAGTG
toe_P16	CTCGCTGTCCTCGCCTTCGATATCTACCTCCTAAGTTTCGAGCTGGACTCAGTG		Pvr_P16	CTGTTCACTCGGCAAGCTAAAGTTCTGATTGCCTCCTAAGTTTCGAGCTGGACTCAGTG		nw_P16	CTCAGTGGGAATACGTGCTCCTTGATATCCCTCCTAAGTTTCGAGCTGGACTCAGTG		dpp_P16	GGCTTCAGCTTGTCCTTGATGAGCGCCCTCCTAAGTTTCGAGCTGGACTCAGTG
toe_P17	ATCCGATTGGCATCTGCGTCTGGGGACCTCCTAAGTTTCGAGCTGGACTCAGTG		Pvr_P17	CACAGAGCAAGTGGGCCACTGTGGTTCCCTCCTAAGTTTCGAGCTGGACTCAGTG		nw_P17	CATCGTTGTCGTTGCTCAGCTCACGGGCCTCCTAAGTTTCGAGCTGGACTCAGTG		dpp_P17	TCGTTGAACTGTCGGTTCGCGTCACTTTTGCCTCCTAAGTTTCGAGCTGGACTCAGTG
toe_P18	CGCATCCACTGCCGCTGTTGGTATTGCCTCCTAAGTTTCGAGCTGGACTCAGTG		Pvr_P18	CACCTGGACATAGGCGTCCGACATCTCCTCCTAAGTTTCGAGCTGGACTCAGTG		nw_P18	GGTTGCTGCTGGGAGCTGGAATCATCCCTCCTAAGTTTCGAGCTGGACTCAGTG		dpp_P18	GCTTTTGCTAATGCTGTGCTGGTCGAGGCCTCCTAAGTTTCGAGCTGGACTCAGTG
toe_P19	GCCATTGCTGTGGGTGGTGTTGCTGTTCCTCCTAAGTTTCGAGCTGGACTCAGTG		Pvr_P19	GGGATCGGTTCTTGATTGGGAGGCAAATATGCCTCCTAAGTTTCGAGCTGGACTCAGTG		nw_P19	TTTGGCCTTGGCAGCGGTGTACATTGCCCTCCTAAGTTTCGAGCTGGACTCAGTG		dpp_P19	CCTACCGATCTAGATCCAGATCGTCCTCCTCCTAAGTTTCGAGCTGGACTCAGTG
toe_P20	TGCTATTGGGATTTGAGCTCATGTTGCCACCTCCTAAGTTTCGAGCTGGACTCAGTG		Pvr_P20	CCATTCCGTATACTGATTCAACGTAGGCGGCCTCCTAAGTTTCGAGCTGGACTCAGTG		nw_P20	CTTCAGGATCACGCATCCCTTCTCGGCCTCCTAAGTTTCGAGCTGGACTCAGTG		dpp_P20	CTGGGATATATCCTCGGTGCTAGCAACTCCTCCTAAGTTTCGAGCTGGACTCAGTG
toe_P21	TGGTGTACGGATGCGGATGTGTGGGATGGCCTCCTAAGTTTCGAGCTGGACTCAGTG		Pvr_P21	GTGAAGACGTGATGCTCCACGGAGGACCCCTCCTAAGTTTCGAGCTGGACTCAGTG		nw_P21	CGTAGTTGCCGTAACCGGCATTCTTCAGACCTCCTAAGTTTCGAGCTGGACTCAGTG		dpp_P21	TTATATGACAAACTGCATATACGAGACGTGCGCCTCCTAAGTTTCGAGCTGGACTCAGTG
toe_P22	GGCATTGGTGCAGACACCTTCGGTGATCCTCCTAAGTTTCGAGCTGGACTCAGTG		Pvr_P22	TTCACGTACACGTAGATGGAGCTGGCGTACCTCCTAAGTTTCGAGCTGGACTCAGTG		nw_P22	CGACTCGGCCTTCTCCTTCGTCTCAACCTCCTAAGTTTCGAGCTGGACTCAGTG		dpp_P22	GCAACATCAGGCACGAATCGATATTTTCCACCTCCTAAGTTTCGAGCTGGACTCAGTG
toe_P23	GTCGGATTCTCGCGCTTGTACTGCTCCCTCCTAAGTTTCGAGCTGGACTCAGTG		Pvr_P23	CTTGATTAACCAATTCGATCATCGCCTCGTCCTCCTAAGTTTCGAGCTGGACTCAGTG		nw_P23	TGGTAGGCCAGGAAGTAGTTGAGCTCCGGCCTCCTAAGTTTCGAGCTGGACTCAGTG		dpp_P23	TACGGATTTATTCGAGCTTAGCTTAGAACGCACCTCCTAAGTTTCGAGCTGGACTCAGTG
toe_P24	CTCCTTGTTGGGATAGCATATGCTGCGCCTCCTAAGTTTCGAGCTGGACTCAGTG		Pvr_P24	TCGAAGTCTTCACGCAATAGTAGGCTGCCCCTCCTAAGTTTCGAGCTGGACTCAGTG		nw_P24	GAATGCACCTCGGGGTGGAGTTCGTTGTCCTCCTAAGTTTCGAGCTGGACTCAGTG		dpp_P24	AGTTGAATGCGCAACGAAGTTTGAATACCCTTCCTCCTAAGTTTCGAGCTGGACTCAGTG
toe_P25	CTGCTCCTGGCAGGGAGACTCTAATGCCTCCTAAGTTTCGAGCTGGACTCAGTG		Pvr_P25	ATAGTCAGCCGTCACTTCGATGAGATGCACCTCCTAAGTTTCGAGCTGGACTCAGTG		nw_P25	TGCTCCTCGAAGTTGTCGTGCTCGTCACCTCCTAAGTTTCGAGCTGGACTCAGTG		dpp_P25	GTATACAAAGATACCAGTTCGCATCGATAGGGCCTCCTAAGTTTCGAGCTGGACTCAGTG
toe_P26	TGCAGTTGTCCTTGTGGGTCCGGGTGACCTCCTAAGTTTCGAGCTGGACTCAGTG					nw_P26	GCGATCATGGTTCAGCTTAAAGGACATAAACGCCTCCTAAGTTTCGAGCTGGACTCAGTG		dpp_P26	CTTCAGCAGCAGCAGCGCACACAGATCCTCCTAAGTTTCGAGCTGGACTCAGTG
toe_P27	CTGTTCTCACCGCCCATTGATAATGGAGCCTCCTAAGTTTCGAGCTGGACTCAGTG					nw_P27	CTCCATCCAGGTGGATTGTCGTAATGCGCCTCCTAAGTTTCGAGCTGGACTCAGTG		dpp_P27	AGTATCTAATATCTGAAGTATCTGGCGGATGGCCTCCTAAGTTTCGAGCTGGACTCAGTG
toe_P28	GCCGCCATTTCGCTCGTCTGTTGGAACCTCCTAAGTTTCGAGCTGGACTCAGTG					nw_P28	CATGCCAAGAGGCTCAGCAGGCAGAAGCCTCCTAAGTTTCGAGCTGGACTCAGTG		dpp_P28	CTGCCGCCTGTTTGCTCGTTACTCGACCTCCTAAGTTTCGAGCTGGACTCAGTG
toe_P29	TGTCCCTACTTCCGGAATCCGGCGAACCTCCTAAGTTTCGAGCTGGACTCAGTG					nw_P29	AAAAGTGGCGTTAAACGGCAGACCAGTGCTCCTCCTAAGTTTCGAGCTGGACTCAGTG		dpp_P29	ATTTCCCATCGCATTCACTCGGTTGAGTCCTCCTAAGTTTCGAGCTGGACTCAGTG
toe_P30	CCTTTCCGCCGCTCGATTACGCAATACCTCCTAAGTTTCGAGCTGGACTCAGTG								dpp_P30	CCCACCACGGTCATCTCCTGGTAGTTCCTCCTAAGTTTCGAGCTGGACTCAGTG
									dpp_P31	TCAGCACCACCGTACTTTGGTCGTTGAGCCTCCTAAGTTTCGAGCTGGACTCAGTG
									dpp_P32	TCAATCGACGAGGATTGATGAGATTCTGTGGACCTCCTAAGTTTCGAGCTGGACTCAGTG
									dpp_P33	CTCCTCTGCTCCTTGACAGCCATTTTCCTCCTAAGTTTCGAGCTGGACTCAGTG
Gene name	Primary probe sequence		Gene name	Primary probe sequence		Gene name	Primary probe sequence		Gene name	Primary probe sequence
robo1_P01	TGCTTTGATTTGTAGAAATGCCGGAACCTGCCCTCCTAAGTTTCGAGCTGGACTCAGTG		fj_P01	TTGAGATGCCGCTCCAGCGGCTGAAACCTCCTAAGTTTCGAGCTGGACTCAGTG		qsox2_P01	CGAGTCATTTGACCGGCAAGTGGGGCAATCCTCCTAAGTTTCGAGCTGGACTCAGTG		hth_P01	GGTAATGCGGATAGCCCTGGTGGAAGCCCTCCTAAGTTTCGAGCTGGACTCAGTG
robo1_P02	TTGTGCGTATCCATAGGTAGAAGACGGAGGTGCCTCCTAAGTTTCGAGCTGGACTCAGTG		fj_P02	CACAGGCCCTTGTTCCATCCGCAAAGCCTCCTAAGTTTCGAGCTGGACTCAGTG		qsox2_P02	CACAGCCAGAGGATCTCCTCGTCATGCCTCCTAAGTTTCGAGCTGGACTCAGTG		hth_P02	GCAGGTGAGGACCATTCTCTTCGACACCCTCCTAAGTTTCGAGCTGGACTCAGTG
robo1_P03	GTTGGATTTGACAACAGGAACCGCTGGCACCTCCTAAGTTTCGAGCTGGACTCAGTG		fj_P03	CCGATCGATGCGCTCCACCAGGATTTCCTCCTAAGTTTCGAGCTGGACTCAGTG		qsox2_P03	CTGCTGAAAGTGTTCAGAGCAATCCGTGCCCTCCTAAGTTTCGAGCTGGACTCAGTG		hth_P03	TGATTACCGACCGGCGATACATGACTAGGCCTCCTAAGTTTCGAGCTGGACTCAGTG
robo1_P04	AGGTACCAATGATCATAGTGGTGGCGTACGCCTCCTAAGTTTCGAGCTGGACTCAGTG		fj_P04	CAGGAGGCTGTGGTATGCCTCGTACTTCCTCCTAAGTTTCGAGCTGGACTCAGTG		qsox2_P04	TCAGTATTGAGCCCGCCTCAAAGTAATTTGGCCTCCTAAGTTTCGAGCTGGACTCAGTG		hth_P04	TGTCCATCATGTAGCCCATGGCGTCGCCTCCTAAGTTTCGAGCTGGACTCAGTG
robo1_P05	TATTTCGTTGTCACTGACCACACTTAAGTGACCCTCCTAAGTTTCGAGCTGGACTCAGTG		fj_P05	TTCAATTAGTCGCTGCACCAGCGCTCCCTCCTAAGTTTCGAGCTGGACTCAGTG		qsox2_P05	AGTAATGGCCGCGATCCAATGCAGCCCCTCCTAAGTTTCGAGCTGGACTCAGTG		hth_P05	CTGGACAATTCTCCGCCGCGCATTGACCTCCTAAGTTTCGAGCTGGACTCAGTG
robo1_P06	TAGCCATGGTCCAGATAGGTAGTCAGTGGTCCTCCTAAGTTTCGAGCTGGACTCAGTG		fj_P06	TTGGCCGTTTCGGTTCCTGTTCCTGTCCCTCCTAAGTTTCGAGCTGGACTCAGTG		qsox2_P06	GATAGACCTGCAGTGGTGGCGTAAGCACCCTCCTAAGTTTCGAGCTGGACTCAGTG		hth_P06	TGTCCTGGGCCAATTGTTTCTTCTGGTCCCTCCTAAGTTTCGAGCTGGACTCAGTG
robo1_P07	GCCTTGGTAAAGGAGTTCAACCTCACGCCCTCCTAAGTTTCGAGCTGGACTCAGTG		fj_P07	CTCAATCGCGTTTGATTGATGAGCGGAGCCCTCCTAAGTTTCGAGCTGGACTCAGTG		qsox2_P07	AGTATCGCTTGATTTTGGTGATCCAGAAACTCCCTCCTAAGTTTCGAGCTGGACTCAGTG		hth_P07	AAATGCCACGTTTCTTTTGGTTCTTTTTGCCGCCTCCTAAGTTTCGAGCTGGACTCAGTG
robo1_P08	GATGTGGTGGTAGCATTAAGAGTCATATTGGCCCTCCTAAGTTTCGAGCTGGACTCAGTG		fj_P08	GCGATTGCGCTTGCCTTTCGGATTGCCCTCCTAAGTTTCGAGCTGGACTCAGTG		qsox2_P08	TAAAGTTTGGGGCTACAGCGATGGGTAGTGGCCTCCTAAGTTTCGAGCTGGACTCAGTG		hth_P08	CATCACCGCTTGCACTCGTTCCGAAATCCTCCTAAGTTTCGAGCTGGACTCAGTG
robo1_P09	GAATGTTATCCGGTGGTGCGGAGGGAACATCCTCCTAAGTTTCGAGCTGGACTCAGTG		fj_P09	GCCCTGAATCTGATCCGTATTCTGGCCCTCCTAAGTTTCGAGCTGGACTCAGTG		qsox2_P09	GATCTGGCTGAATATTGCGGTTCTTAAGGAAGCCTCCTAAGTTTCGAGCTGGACTCAGTG		hth_P09	TGTATCTAGGGCAGGTGGCTGCTGTGACCTCCTAAGTTTCGAGCTGGACTCAGTG
robo1_P10	TGATCGAGTGATACTGTGCGGATGGTACACCCTCCTAAGTTTCGAGCTGGACTCAGTG		fj_P10	CACCATGCGATTTTGCATTCTTCCGCACCTCCTAAGTTTCGAGCTGGACTCAGTG		qsox2_P10	TCCAATAGTGCTGGCATACGCTTCACTCCTCCTAAGTTTCGAGCTGGACTCAGTG		hth_P10	GAACGTCTGGTGTACTAGCTCCATCGGTCCTCCTAAGTTTCGAGCTGGACTCAGTG
robo1_P11	TTGATAGCCGAGGCATCTATTAGCTCCACCTCCTAAGTTTCGAGCTGGACTCAGTG		fj_P11	CCTGCTCTCCAACGAAGCGTTCCCAACCTCCTAAGTTTCGAGCTGGACTCAGTG		qsox2_P11	AGTCCGAAGATGGTGTAAGATACTGGGCGGCCTCCTAAGTTTCGAGCTGGACTCAGTG		hth_P11	GTGGTGTCCCGTTCGTCGATCACTAAATCCCTCCTAAGTTTCGAGCTGGACTCAGTG
robo1_P12	AGTACTCTACAGTGTATCCAATGATTGGGCCCTCCTAAGTTTCGAGCTGGACTCAGTG		fj_P12	CACTGGTAGGATTTGTCGGCGAGGTCGTCCCTCCTAAGTTTCGAGCTGGACTCAGTG		qsox2_P12	AATGGCAGCAGTTCTAGCAGCGTGTCCCCTCCTAAGTTTCGAGCTGGACTCAGTG		hth_P12	TCAGTGAGTCGACTTCGGGATCTGCGGTCCTCCTAAGTTTCGAGCTGGACTCAGTG
robo1_P13	AAGTGCTAGGATCAGCTGCCCGGTGACCTCCTAAGTTTCGAGCTGGACTCAGTG		fj_P13	GAACGAGAGGTCTCTTGTGGCTGCACCCCTCCTAAGTTTCGAGCTGGACTCAGTG		qsox2_P13	CGGGTCCATAGTCATTTTGGGATACCAATTCCCTCCTAAGTTTCGAGCTGGACTCAGTG		hth_P13	GTTTGTGTACTTCGGGTATTGCGCCCATTACCTCCTAAGTTTCGAGCTGGACTCAGTG
robo1_P14	CAGATGCAGTGCAGGTGTAGGTACCAGAGTCCTCCTAAGTTTCGAGCTGGACTCAGTG		fj_P14	GTGCGCTGCACATGGAATTCCTTGATGCCTCCTAAGTTTCGAGCTGGACTCAGTG		qsox2_P14	CCAGTGTTGAGCTAATGAACTCGGGATCTTGCCTCCTAAGTTTCGAGCTGGACTCAGTG		hth_P14	AACCAATTATTCACTTGCAGTATCGTTAGGCCCCTCCTAAGTTTCGAGCTGGACTCAGTG
robo1_P15	CTAAGTTGAAGGTCATCGACTCTCAGTGAGCCCTCCTAAGTTTCGAGCTGGACTCAGTG		fj_P15	GCCGTCGTTGGTGTCCAATTTCTTCACCCCTCCTAAGTTTCGAGCTGGACTCAGTG		qsox2_P15	CTTCCTCATGTCGGGACCAAAGAATCGCCCTCCTAAGTTTCGAGCTGGACTCAGTG		hth_P15	CGGATGGGTAGGGATGCGTTAAATGCTGAAACCCTCCTAAGTTTCGAGCTGGACTCAGTG
robo1_P16	TGATTGGCAGGTCCGATTTGAATAATCGGAGGCCTCCTAAGTTTCGAGCTGGACTCAGTG		fj_P16	CATCGAGTCCGGAGCATCCTTGTCCTCCTCCTAAGTTTCGAGCTGGACTCAGTG		qsox2_P16	TCTACGGCATAGATCCGGAGAATTCTTCGCCTCCTAAGTTTCGAGCTGGACTCAGTG		hth_P16	CCACGCTCTCAATATGTTGGTTGCTACTCCTCCTAAGTTTCGAGCTGGACTCAGTG
robo1_P17	GACGCTCGTCTAACGAGCTGACTTGCACCTCCTAAGTTTCGAGCTGGACTCAGTG		fj_P17	CACTCAGCTCGTCCGTCTCCTTGATGCCTCCTAAGTTTCGAGCTGGACTCAGTG		qsox2_P17	ACTTGTAGAGGTCGCGGGAAAGGGTCTTGAAGCCTCCTAAGTTTCGAGCTGGACTCAGTG		hth_P17	TCAGGACTACCGAGGAAGACTGAGGAATACAACCTCCTAAGTTTCGAGCTGGACTCAGTG
robo1_P18	GAACATGAGAGTGGATACTCCTTCCTTGGTCCTCCTAAGTTTCGAGCTGGACTCAGTG		fj_P18	GGAGCTGGGATTGGGATTAGCCCGATGCCTCCTAAGTTTCGAGCTGGACTCAGTG		qsox2_P18	AAGCTGTTGAGGAACTGGACCAGCTTGCCCTCCTAAGTTTCGAGCTGGACTCAGTG		hth_P18	TGAGTGATGATAAGAACTTACCATCAGGGTCTCCTCCTAAGTTTCGAGCTGGACTCAGTG
robo1_P19	ACATTGCTGATCAGCAGGTTGCCACCCCTCCTAAGTTTCGAGCTGGACTCAGTG		fj_P19	GTGCTTGCTGTAGTTTCTGTTGTCCCGCCCTCCTAAGTTTCGAGCTGGACTCAGTG		qsox2_P19	CTAATCGTATCCCTGTGGAGTGGGAAGGCCCTCCTAAGTTTCGAGCTGGACTCAGTG		hth_P19	AGGTGAAACCGAAGTACTTGTATTGCTTGCACCCTCCTAAGTTTCGAGCTGGACTCAGTG
robo1_P20	AAACGACATGGCTTTCAGGTCGTCCAAGGCCTCCTAAGTTTCGAGCTGGACTCAGTG		fj_P20	AGTTGTACAGGTTATTAACCACGCGATCGAGGCCTCCTAAGTTTCGAGCTGGACTCAGTG		qsox2_P20	ACTTGGGATCCTCCGTAGAGTCTCCAGCCTCCTAAGTTTCGAGCTGGACTCAGTG		hth_P20	ATCCTCGTTGAACGATTCCGACGAACAGACCCTCCTAAGTTTCGAGCTGGACTCAGTG
robo1_P21	ATCTGGAGCGAGGCATGGCGACTAACGCCTCCTAAGTTTCGAGCTGGACTCAGTG		fj_P21	AATCGAAGACGATTAAATCGGACCATTGTGCCCCTCCTAAGTTTCGAGCTGGACTCAGTG		qsox2_P21	ATGCGTGCATTGACTTCGTTGTGGGCTGCCTCCTAAGTTTCGAGCTGGACTCAGTG		hth_P21	CTCCCTCGGCGTACATGTGGCCAATTCCTCCTAAGTTTCGAGCTGGACTCAGTG
robo1_P22	CCCTCGCGGGAGCTATTGCAACAATCCCTCCTAAGTTTCGAGCTGGACTCAGTG		fj_P22	CTCCTTCCACTGCGCCTGTGTAATGTCCTCCTAAGTTTCGAGCTGGACTCAGTG		qsox2_P22	GCTTAGCTGCCTCCACGGTCAAATGGCCTCCTAAGTTTCGAGCTGGACTCAGTG
robo1_P23	GCATCCACTCAAGTCTTACGGCACTAGCCTCCTAAGTTTCGAGCTGGACTCAGTG		fj_P23	TAAGAGCTGGCCCAAGTAGTAGCTGAATATCCCTCCTAAGTTTCGAGCTGGACTCAGTG		qsox2_P23	CGTATCGCCTTGCCTTAAACACCCTTCCCTCCTAAGTTTCGAGCTGGACTCAGTG
robo1_P24	CTGCCGCACATCCGTAATCTGCAGAGCCTCCTAAGTTTCGAGCTGGACTCAGTG		fj_P24	TCCTCCTCAATAAATCCCGCTTGGTGCCTCCTAAGTTTCGAGCTGGACTCAGTG		qsox2_P24	CCCTTTATACTCTGCTTCGAGCTCAACCCTCCTAAGTTTCGAGCTGGACTCAGTG
robo1_P25	CCCACTGAGCAGTGGAAAGTGGCTGTCCCTCCTAAGTTTCGAGCTGGACTCAGTG		fj_P25	TCCAGATGGAAGGCATTGCGGAATACCTCCTCCTAAGTTTCGAGCTGGACTCAGTG		qsox2_P25	TTGTCCAGGTCAGTCAGCAATAGCTTTCCCCTCCTAAGTTTCGAGCTGGACTCAGTG
robo1_P26	TCGCCATCCTTAAACCACTCAATGGTGGCCTCCTAAGTTTCGAGCTGGACTCAGTG					qsox2_P26	TTTATCGATTGCCTGCTCCAAGTCGGCCCTCCTAAGTTTCGAGCTGGACTCAGTG
						qsox2_P27	ATCTTCGATTATCCTCACCGATAGCTCTCCTCCTAAGTTTCGAGCTGGACTCAGTG
						qsox2_P28	TCTGTTGCTTTTAGGGGACGAAAGTTTGGCTGCCTCCTAAGTTTCGAGCTGGACTCAGTG
						qsox2_P29	GATGGCGTCTGGCGGATATTGAATTCCCCCTCCTAAGTTTCGAGCTGGACTCAGTG
						qsox2_P30	CAGAGTTGAGCATTTCTCTCCTGGGCACCCTCCTAAGTTTCGAGCTGGACTCAGTG
						qsox2_P31	TTCTTCAAGTTTAGAGCTGGCCTCAGCGACCTCCTAAGTTTCGAGCTGGACTCAGTG
						qsox2_P32	ATAGAGACTCGCCTCGTTCGCCGACTCCTCCTAAGTTTCGAGCTGGACTCAGTG
Gene name	Primary probe sequence
crp_P01	GACGACGGCAACTGCTT GGCCACTATCCTCCTAAGTTTCGAGCTGGACTCAGTG
crp_P02	CACCTTGAAGATCGCCGTCGGCGTAACCCTCCTAAGTTTCGAGCTGGACTCAGTG
crp_P03	TCCAGATGCCTGATGGCCTGGACAATCCTCCTAAGTTTCGAGCTGGACTCAGTG
crp_P04	TCTCTAGATTCTGGCGATGAGAATGCTGATCCTCCTAAGTTTCGAGCTGGACTCAGTG
crp_P05	GACATCGATCCCAGACCTTCGTCGGAACCTCCTAAGTTTCGAGCTGGACTCAGTG
crp_P06	GTCACTAATCGCCTGGATGTTAATCACGTTACCTCCTAAGTTTCGAGCTGGACTCAGTG
crp_P07	ACAATGTATTGGAAGGTCTGTTGTAGGATGGCCCTCCTAAGTTTCGAGCTGGACTCAGTG
crp_P08	CTCATGCTCGACTGTCGACGCTGAGAACCTCCTAAGTTTCGAGCTGGACTCAGTG
crp_P09	TGCCGTTTCCATGACCGCCCGTTGTTCCTCCTAAGTTTCGAGCTGGACTCAGTG
crp_P10	CTGCTTGTTGCCGCCGCTCTTGAGTTCCTCCTAAGTTTCGAGCTGGACTCAGTG
crp_P11	GCTGCTGGTGGTGAACTCCAGACATTTGCCTCCTAAGTTTCGAGCTGGACTCAGTG
crp_P12	GGTGATGCTGCTGGAGATTCTGCTGCCCTCCTAAGTTTCGAGCTGGACTCAGTG
crp_P13	CGTGCTTCTCCGTCTTGACCTTGACAATCCTCCTAAGTTTCGAGCTGGACTCAGTG
crp_P14	TTGATGGCCGCCTGCAGAATTGGCTGCCTCCTAAGTTTCGAGCTGGACTCAGTG
crp_P15	CACTCGACGTGCATCCTTCGGCATAGCCTCCTAAGTTTCGAGCTGGACTCAGTG
crp_P16	TTTGGCAATTGCGTTCACGTTCACTTCGTTCCCTCCTAAGTTTCGAGCTGGACTCAGTG
crp_P17	GGACTCTGTGGAGCTGTTCGATGACAGGCCTCCTAAGTTTCGAGCTGGACTCAGTG
crp_P18	TCCTCGTGCACCTGATCCTCGGTTATCCTCCTAAGTTTCGAGCTGGACTCAGTG
crp_P19	CTGCTGCTGGCCAGTCATTTCATCGACCTCCTAAGTTTCGAGCTGGACTCAGTG
crp_P20	ATCGGTGTGCTCGATGACCTCACGTGCCTCCTAAGTTTCGAGCTGGACTCAGTG
crp_P21	CTGTACAGCTGCCGCTTGATCATCTGCCTCCTAAGTTTCGAGCTGGACTCAGTG
crp_P22	AGTCAGCTTCCGTTTCTTGATGGCCACCCTCCTAAGTTTCGAGCTGGACTCAGTG
crp_P23	TGTAGTTTCCGCCGGAGTTGGTACCACCCCTCCTAAGTTTCGAGCTGGACTCAGTG
crp_P24	CGTCAGCAGCTGCGTCTTCTGGTTCTCCTCCTAAGTTTCGAGCTGGACTCAGTG
crp_P25	CCTTGCTCAACTTCTCGCCTTCGTGTCCTCCTAAGTTTCGAGCTGGACTCAGTG
crp_P26	CGGCATTGATGCTCTGCATGCGTCTGCCTCCTAAGTTTCGAGCTGGACTCAGTG
crp_P27	CTCGTTGCTGTTGGCGATTTCCCGACGCCTCCTAAGTTTCGAGCTGGACTCAGTG
crp_P28	GCTTCTCGCTGTCCACAAGGGGCTTTCCTCCTAAGTTTCGAGCTGGACTCAGTG
crp_P29	CTGATGAGCTGACTCGCTGGCGAACTCCTCCTAAGTTTCGAGCTGGACTCAGTG
crp_P30	GGCGCTGTTGTATTCGGCGTGCTCTACCTCCTAAGTTTCGAGCTGGACTCAGTG
crp_P31	ATAACTTCCTCCGTTTTGATGGCAACCGGCCTCCTAAGTTTCGAGCTGGACTCAGTG

### Sheet: oligos and gRNAs
For 18w and Al guides were cloned in the pCFD5 expression vector, all other guised were cloned into pCFD3-dU6:3gRNA.
Transgene name		Homologous regions primer (forward and reverse) and guide sequence
18w:GFP	HR1F	TATGGGGTGTCGCCCTTCGGGTCTCTAGTTGAGTTTGTGTGCCGCAACATC
	HR1R	ACTGCCTGAAGAACCGCTGGACCCCGAACTGACCAGGAAAGCTTGGCCGTTC
	HR2F	TCCGGAAGTGGTAGCTCAGGGTCTAGTGGATAAACTCAGCCTCGCAGGGTTCTTC
	HR2R	GCCCTTGAACTCGATTGACGCTCTTCGTCCATGTTTGGGGACACAGCAGGC
	guideRNA1	GCGGCCCGGGTTCGATTCCCGGCCGATGCATGGTCTAAAAACTCCCCCTAGTTTTAGAGCTAGAAATAGCAAG
	guideRNA2	ATTTTAACTTGCTATTTCTAGCTCTAAAACCCTATGGCCATATCCATCTCTGCACCAGCCGGGAATCGAAC
Al:GFP	HR1F	TATGGGGTGTCGCCCTTCGGGTCTCTAGTTCCCTTACTTTCCAGGTTTGGTTTCAA
	HR1R	ACTGCCTGAAGAACCGCTGGACCCCGAACTGCTGACCACATCGTTTCCATGTC
	HR2F	TCCGGAAGTGGTAGCTCAGGGTCTAGTGGATAGAGGTCAGCGAGGATTCCCCAAAC
	HR2R	GCCCTTGAACTCGATTGACGCTCTTCGTCCCCCGTCGGCTAAACATGATTATCACA
	guideRNA1	GCGGCCCGGGTTCGATTCCCGGCCGATGCAGGTGGAGCAATTAAGGTTCAGTTTTAGAGCTAGAAATAGCAAGTTAA
	guideRNA2	ATTTTAACTTGCTATTTCTAGCTCTAAAACTCGTATCGTCCATTGCATCCTGCACCAGCCGGGAATCGAA
GFP:Ara	HR1F	TCGCCCTTCGCTGAAGCAGGTGGAATTCAGGTCTCTATGGCAGTCGATGGGCGCGCAATTGTG
	HR1R	GCACCACCCCGGTGAACAGCTCCTCGCCCTTGCTCACCATCATTTCGCTATATGACTATACGACTATATAAGACC
	HR2F	CGGTATAACTTCGTATAATGTATGCTATACGAAGTTATCGGCTGCCTACACACAATTCGGATACGGAGG
	HR2R	ATTTTGTGTCGCCCTTGAACTCGATTGACGCTCTTCGCGACTTTGGAGGAAGAACCAGGCAATTGGTAACC
	guideRNA1	GTCGCGTATAGTCATATAGCGAAA
	guideRNA2	GTCGATCCACGAGATACTTTCGGT
GFP:B-H1	HR1F	TCGCCCTTCGCTGAAGCAGGTGGAATTCAGGTCTCTATGGGCCATCTTGTTGTCTGAGAGCGTGG
	HR1R	GCACCACCCCGGTGAACAGCTCCTCGCCCTTGCTCACCATCATAGGACTTAGGGGGTTTCACTCTTTC
	HR2F	CGGTATAACTTCGTATAATGTATGCTATACGAAGTTATCGAAAGACTCGATGAGCATACTCACCC
	HR2R	ATTTTGTGTCGCCCTTGAACTCGATTGACGCTCTTCGCGAGCTTAGCACCAGGCAGTGATAGC
	guideRNA1	GTCGAGTCTTTCATAGGACTTAG
	guideRNA2	GTCGATAAACGTTCAGTCTCGTTT
GFP:Bi	HR1F	CCCGGGCTAATTATGGGGTGTCGCCCTTCGGCCAAGTGAATTTGCAAAGCAAAAGAAACG
	HR1R	CCCGGTGAACAGCTCCTCGCCCTTGCTCACGACGTCGTATCTCATCACATAACCGT
	HR2F	AGTTCGGGGTCCAGCGGTTCTTCAGGCAGTCAGGAGCTGCTATTTCATCAGTCTGC
	HR2R	GCCCTTGAACTCGATTGACGCTCTTCGACTCCGTGCCCAGTTTGTGGAACTTC
	guideRNA1	TCGTGTGATGAGATACGACGTCC
	guideRNA2	GTCGACTGATGAAATAGCAGCTCC
Diap1:nlsGFP	HR1F	TATGGGGTGTCGCCCTTCGGGTCTCTAGTTACTACCAACAATGTGCCGATCAATG
	HR1R	TAGACTACCACGACCTTCCGATCCCGAACTAGAAAAATATACGCGCATCACATCGG
	HR2F	TCCGGAAGTGGTAGCTCAGGGTCTAGTGGATAGAACAGGCGATCGCAACGGCCA
	HR2R	GCCCTTGAACTCGATTGACGCTCTTCGTCCGATAGAATTAAGCCAATTTTCGCCGGG
	guideRNA1	GCGGCCCGGGTTCGATTCCCGGCCGATGCAGAGGACTTGGGTGCGCATTGGTTTTAGAGCTAGAAATAGCAAGTTAA
	guideRNA2	ATTTTAACTTGCTATTTCTAGCTCTAAAACGTTGAACCACGATTTTTTTCTGCACCAGCCGGGAATCGAA
GFP:Eyg	HR1F	CCCGGGCTAATTATGGGGTGTCGCCCTTCGCTTATTGGGGCCATGGTCTCTGG
	HR1R	CCCGGTGAACAGCTCCTCGCCCTTGCTCACGTTTAAAGTCGGCTCAATCAACATGTCT
	HR2F	AGTTCGGGGTCCAGCGGTTCTTCAGGCAGTCGTGACCTTGGCTCGCTTACTG
	HR2R	GCCCTTGAACTCGATTGACGCTCTTCGACTGCTTGGGCAACTCGTCGCTCA
	guideRNA1	GTCGCCAAGGTCACGGTTTAAAGT
	guideRNA2	GTCGCCGACTTTAAACCGTGACCT
GFP:H	HR1F	CCCGGGCTAATTATGGGGTGTCGCCCTTCGCGTCATATAGCCAGCTATTTTCACCTTC
	HR1R	CCCGGTGAACAGCTCCTCGCCCTTGCTCACCATTTCGGTCAGATATTGTTTGTTGAGTTTG
	HR2F	AGTTCGGGGTCCAGCGGTTCTTCAGGCAGTGTTACCGGCGTAACAGCAGCC
	HR2R	GCCCTTGAACTCGATTGACGCTCTTCGACTGGAGGAGATCAAGGAGGAGGC
	guideRNA1	GTCGTGTTACGCCGGTAACCATTT
	guideRNA2	GTCGCAAACAATATCTGACCGAAA
GFP:Mirr	HR1F	TCGCCCTTCGCTGAAGCAGGTGGAATTCAGGTCTCTATGGGCCGCCTCGTTTGCTACTTTTTCC
	HR1R	GCACCACCCCGGTGAACAGCTCCTCGCCCTTGCTCACCATGGTTCATTACTGTGCACTGTCATTTAATA
	HR2F	CGGTATAACTTCGTATAATGTATGCTATACGAAGTTATCGGGTATCTGTTTAGTAATGGTGCGTATATC
	HR2R	ATTTTGTGTCGCCCTTGAACTCGATTGACGCTCTTCGCGAGTCACAGTGCTGCATGTTGTATCATCGG
	guideRNA1	GTCGACAGTGCACAGTAATGAAAC
	guideRNA2	GTCGCACTGAAATAGCTCGCAAGC
Ush:GFP	HR1F	TATGGGGTGTCGCCCTTCGGGTCTCTAGTTAGTGTCCTGTTTGCGGGGTAGTG
	HR1R	ACTGCCTGAAGAACCGCTGGACCCCGAACTGACCAGGCCGCCAATGCCCAG
	HR2F	TCCGGAAGTGGTAGCTCAGGGTCTAGTGGAGGCGGACACGGCCAGCAGAAG
	HR2R	GCCCTTGAACTCGATTGACGCTCTTCGTCCCGAGGATGCTCATATATTTCGAACTGAATT
	guideRNA1	GTCGGCATTGGCGGCCTGGTCGG
	guideRNA2	GTCGTAGTCTCTACATGCTCGCAC
Tsh:mKate2	HR1F	TATGGGGTGTCGCCCTTCGGGTCTCTAGTTAGGCTTGGGACCTGGTGGAGG
	HR1R	ACTGCCTGAAGAACCGCTGGACCCCGAACTGGCGGTCTTCTCCTTCTTCACG
	HR2F	GAAGTTATGCTCCGGAAGTGGTAGCTCAGGGTCTAGTGGATAAGTCCGCGAGCTGAGACGAAAAG
	HR2R	GCCCTTGAACTCGATTGACGCTCTTCGTCCGGCGATGTTCTTTCTATCCCCTGG
	guideRNA1	GTCGTCTCAGCTCGCGGACTTAGG
	guideRNA2	GTCGTCGTCTCAGCTCGCGGACTT
GFP:Caup	HR1F	TCGCCCTTCGCTGAAGCAGGTGGAATTCAGGTCTCTATGGACTGCCGTCGTCACCGTGGAGAT
	HR1R	GCACCACCCCGGTGAACAGCTCCTCGCCCTTGCTCACCATCGCATATGCAGCCATTGTCTCGC
	HR2F	CGGTATAACTTCGTATAATGTATGCTATACGAAGTTATCGCAGTTTGGATACGCTGGCTACCCG
	HR2R	ATTTTGTGTCGCCCTTGAACTCGATTGACGCTCTTCGCGAATCCAAGGCGGTGACGGCTGTCC
	guideRNA1	GTCGATGGCTGCATATGCGCAGTT
	guideRNA2	GTCGGGATGGTGTTGGGTGCTTA

### Sheet: shRNA
Gene name		shRNA primer (forward and reverse) sequence
ara	Primer ARA-F	CTAGCAGTCTGGCTAAATGAGCACAAGAATAGTTATATTCAAGCATATTCTTGTGCTCATTTAGCCAGGCG
	Primer ARA-R	AATTCGCCTGGCTAAATGAGCACAAGAATATGCTTGAATATAACTATTCTTGTGCTCATTTAGCCAGACTG
caup	Primer Caup-F	CTAGCAGTTACGATTACGAGTACGTTTAATAGTTATATTCAAGCATATTAAACGTACTCGTAATCGTAGCG
	Primer Caup-R	AATTCGCTACGATTACGAGTACGTTTAATATGCTTGAATATAACTATTAAACGTACTCGTAATCGTAACTG
mirr	Primer Mirr-F	CTAGCAGTCCGATTCTACCAATTCTACAATAGTTATATTCAAGCATATTGTAGAATTGGTAGAATCGGGCG
	Primer Mirr-R	AATTCGCCCGATTCTACCAATTCTACAATATGCTTGAATATAACTATTGTAGAATTGGTAGAATCGGACTG
